# Replicative stress in gastroesophageal adenocarcinoma is associated with chromosomal instability and sensitivity to DNA damage response inhibitors

**DOI:** 10.1101/2023.03.27.534412

**Authors:** Pranshu Sahgal, Deepa T. Patil, Zsofia M. Sztupinszki, Viktoria Tisza, Sandor Spisak, Brandon Huffman, Aurel Prosz, Harshabad Singh, Jean-Bernard Lazaro, Zoltan Szallasi, James M. Cleary, Nilay S. Sethi

**Affiliations:** Department of Medical Oncology, Dana-Farber Cancer Institute, Boston, MA, 02215, USA; Department of Medicine, Brigham and Women’s Hospital and Harvard Medical School, Boston, MA, 02115, USA; Broad Institute of Massachusetts Institute of Technology (MIT) and Harvard University, Cambridge, MA, 02142, USA; Department of Pathology, Brigham and Women’s Hospital, Harvard Medical School, Boston, MA 02215, USA; Danish Cancer Society Research Center, Copenhagen, 2100, Denmark; Department of Radiation Oncology, Dana-Farber Cancer Institute, Boston, MA, 02215, USA; Center for DNA Damage and Repair (CDDR), Dana-Farber Cancer Institute, Boston, MA, 02215, USA; Computational Health Informatics Program, Boston Children’s Hospital, Boston, MA, 02115, USA; Division of Gastrointestinal Oncology, Department of Medical Oncology, Dana-Farber Cancer Institute, Boston, MA, 02215, USA

**Keywords:** Gastric cancer, esophageal cancer, DNA-damage response, aneuploidy, replication stress, CIN, DNA damage response pathway inhibitors, irinotecan

## Abstract

Gastroesophageal adenocarcinoma (GEA) is an aggressive, often lethal, malignancy that displays marked chromosomal instability (CIN). To understand adaptive responses that enable CIN, we analyzed paired normal, premalignant, and malignant gastric lesions from human specimens and a carcinogen-induced mouse model, observing activation of replication stress, DNA damage response (DDR), and cell cycle regulator p21 in neoplastic progression. In GEA cell lines, expression of DDR markers correlated with ploidy abnormalities, including high-level focal amplifications and whole-genome duplication (WGD). Moreover, high expression of DNA damage marker *H2AX* correlated with CIN, WGD, and inferior patient survival. By developing and implementing a composite diagnostic score that incorporates *TP53* mutation status, ploidy abnormalities, and *H2AX* expression, among other genomic information, we can identify GEA cell lines with enhanced sensitivity to DDR pathway inhibitors targeting Chk1/2 and Wee1. Anti-tumor properties were further augmented in combination with irinotecan (SN38) but not gemcitabine chemotherapy. These results implicate specific DDR biomarkers and ploidy abnormalities as diagnostic proxy that may predict premalignant progression and response to DDR pathway inhibitors.
