## Supplementary Tables 1-4 for "Replicative stress in gastroesophageal adenocarcinoma is associated with chromosomal instability and sensitivity to DNA damage response inhibitors"

### Sheet: Table S1
	Patient	ki67
		Normal gastric mucosa	Premalignant/	Malignant/
			Precursor	Adenocarcinoma
	Patient1	0.01	-	0.9
	Patient2	0.01	0.9	0.9
	Patient3	-	0.2	Two areas:
				Glandular-20%
				Diffuse- 80%
	Patient4	0.01	0.9	0.9
	Patient5	0.01	0.7	0.9
	Patient6	0.01	0.9	0.9
	Patient7	0.01	20-30%	Two areas-10%
				Other - 40%
	Patient8	0.01	10-20%	0.9
	Table 1: Confirmation of the normal, premalignant, and malignant status of gastric tissue in each patient

### Sheet: Table S2
	Patient
		Premalignant/	Malignant/	Premalignant/	Malignant/	Premalignant/	Malignant/
		Precursor	Adenocarcinoma	Precursor	Adenocarcinoma	Precursor	Adenocarcinoma
	Patient1	-	Weak 90%	-	No staining	-	No staining
	Patient2	Weak 30%	Weak 30%	No staining	No staining	No staining	No staining
	Patient3	Weak 80%	Weak 100%	No staining	No staining	No staining	No staining
	Patient4	Weak 0%	Weak 30%	No staining	No staining	No staining	No staining
	Patient5	weak 80-90%	Moderate 100%	No staining	Weak, 30%	No staining	Weak, 30%
	Patient6	Weak 100%	Two populations: diffuse- weak to moderate 80%; mucinous- moderate to strong 100%	No staining	No staining	No staining	No staining
	Patient7	Both upper and lower population weak- 30%,	Weak to moderate 100%	No staining	No staining	No staining	No staining
	Patient8	Weak 30%	Moderate 80%	No staining	Weak to Moderate, 10%	No staining	Weak to Moderate, 10%
	Table 2: Patient-wise summary of staining pattern of select DDR markers (53BP1, H2AX, and pH2AX) in paired premalignant and malignant gastric lesions.

### Sheet: Table S3
	Patient	p53 staining			p16 staining			p21 staining
		Normal gastric mucosa	Premalignant/	Malignant/	Normal gastric mucosa	Premalignant/	Malignant/	Normal gastric mucosa	Premalignant/	Malignant/
			Precursor	Adenocarcinoma		Precursor	Adenocarcinoma		Precursor	Adenocarcinoma
	Patient1	Neg	-	WT	No staining	-	Nuclear and cytoplasmic in 50% of cells, rest negative	No staining	-	Moderate 75%
	Patient2	Neg	WT	WT	No staining	No staining	Weak cytoplasmic- 30%	No staining	Weak 50%	Strong 75%
	Patient3	-	WT, heterogenous- 40%	5% mutant, Rest WT	-	Weak cytoplasmic- 5%	Weak cytoplasmic- 5%	-	Strong 70%	Two areas: Glandular - 40%, diffuse - 90%
	Patient4	Neg	WT	WT	No staining	Cytoplasmic and Nuclear- 20%	Two populations: cytoplasmic and nuclear- 40%, nuclear- 40%	weak 0-5%	Weak to moderate 100%	Moderate 75%
	Patient5	-	WT	Two populations in diffuse type- mutant and WT; glandular- WT	-	No staining	No staining	-	Moderate-50%	Moderate-50% glandular component,
										Moderate to strong- 100% diffuse component
	Patient6	WT	WT except one small mutant population	Two populations: Diffuse- mutant. Mucinous- WT	0.01	Weak cytoplasmic and nuclear- 20%	Two populations: diffuse-negative,	No staining	Moderate-50%	Strong-100% mucinous, 70% diffuse
							mucinous-nuclear>cytoplasmic -90%
	Patient7	Neg	WT	WT	No staining	No staining	Weak cytoplasmic - 20%, weak nuclear- 5%	moderate, 80%, surface epithelium	Moderate-80%	Two populations- strong 100%, strong-10%
	Patient8	Neg	Mutant 60-70% of the cells	Mutant: 100%	No staining	No staining	Weak cytoplasmic- 60%, weak nuclear- 10%	No staining	Moderate-70%	Strong 30-40%
	Table 3: Patient-wise summary of staining pattern of cell cycle regulation markers in paired normal, premalignant, and malignant gastric lesions.

### Sheet: Table S4
	Chk1/2 Inhibitors
	Name	Chk1	Chk2	Others
	CHIR-124	++++		FLT3,PDGFR,GSK-3
	PF-477736	++++	+	VEGFR2,Fms,YES
	Prexasertib (LY2606368)	++++	++	RSK
	AZD7762	+++	++
	Rabusertib (LY2603618)	+++
	Wee1 Inhibitor
	Name	Wee1
	Adavosertib (MK-1775)	+++
	ATM/ATR Inhibitors
	Name	ATM	ATR	Others
	Ceralasertib (AZD6738)		++++
	ETP-46464	+	+++	mTOR,DNA-PK,PI3Kα
	KU-55933 (ATM Kinase Inhibitor)	+++
	VE-821		++
	KU-60019	+++
	AZ20		++++	mTOR
	Torin 2	++	++	mTOR,DNA-PK
	Schisandrin B (Sch B)		+	P-gp
	Table 4: List of the DDR pathway inhibitors analyzed in this study and their targets
